# A kinetic dichotomy between mitochondrial and nuclear gene expression drives OXPHOS biogenesis

**DOI:** 10.1101/2023.02.09.527880

**Authors:** Erik McShane, Mary Couvillion, Robert Ietswaart, Gyan Prakash, Brendan M. Smalec, Iliana Soto, Autum R. Baxter-Koenigs, Karine Choquet, L. Stirling Churchman

**Author notes:** Corresponding author: L. Stirling Churchman Department of Genetics, Blavatnik Institute, Harvard Medical School, Boston, MA 02115.

## Abstract

Oxidative phosphorylation (OXPHOS) complexes, encoded by both mitochondrial and nuclear DNA, are essential producers of cellular ATP, but how nuclear and mitochondrial gene expression steps are coordinated to achieve balanced OXPHOS biogenesis remains unresolved. Here, we present a parallel quantitative analysis of the human nuclear and mitochondrial messenger RNA (mt-mRNA) life cycles, including transcript production, processing, ribosome association, and degradation. The kinetic rates of nearly every stage of gene expression differed starkly across compartments. Compared to nuclear mRNAs, mt-mRNAs were produced 700-fold higher, degraded 5-fold faster, and accumulated to 170-fold higher levels. Quantitative modeling and depletion of mitochondrial factors, LRPPRC and FASTKD5, identified critical points of mitochondrial regulatory control, revealing that the mitonuclear expression disparities intrinsically arise from the highly polycistronic nature of human mitochondrial pre-mRNA. We propose that resolving these differences requires a100-fold slower mitochondrial translation rate, illuminating the mitoribosome as a nexus of mitonuclear co-regulation.
