## Supplemental Table 4 for "A kinetic dichotomy between mitochondrial and nuclear gene expression drives OXPHOS biogenesis"

### Sheet: PolyA_length_polyA-enriched
Gene name	Median poly(A) length	Library type
ND1	42.92	polyA_enrichment
ND2	45.95	polyA_enrichment
COX1	44.815	polyA_enrichment
COX2	58.075	polyA_enrichment
ATP8-6	49.37	polyA_enrichment
COX3	56.96	polyA_enrichment
ND3	49.45	polyA_enrichment
ND4L-4	51.64	polyA_enrichment
ND5	37.4	polyA_enrichment
CYB	43.84	polyA_enrichment
ND1	36.89	3'-end ligation
ND2	46.52	3'-end ligation
COX1	45.365	3'-end ligation
COX2	59.53	3'-end ligation
ATP8-6	45.83	3'-end ligation
COX3	57.69	3'-end ligation
ND3	47.6	3'-end ligation
ND4L-4	52.4	3'-end ligation
ND5	28.32	3'-end ligation
CYB	43.105	3'-end ligation

### Sheet: PolyA_length_Processing
Cell line	Gene name	median poly (A) tail length when processed at 5' end	median poly (A) tail length when unprocessed at 5' end
HeLa	ND1	43.3	39.52
HeLa	COX1	45.23	39.83
HeLa	COX3	56.72	59.04
HeLa	CYB	43.735	35.18
K562_rep1	ND1	40.04	39.035
K562_rep1	COX1	46.93	39.04
K562_rep1	COX3	59.015	58.83
K562_rep1	CYB	49.355	43.705
K562_rep2	ND1	41.37	39.48
K562_rep2	COX1	45.31	38.45
K562_rep2	COX3	60.3	60.08
K562_rep2	CYB	49.55	40.79
myoblasts_Day0	ND1	50.26	45.96
myoblasts_Day0	COX1	50.58	49.625
myoblasts_Day0	COX3	60.08	63.22
myoblasts_Day0	CYB	52.59	49.42
myoblasts_Day7	ND1	54.86	51.47
myoblasts_Day7	COX1	56.345	46.32
myoblasts_Day7	COX3	62.08	63.26
myoblasts_Day7	CYB	52.755	51.54
