## Supplemental Table 5 for "A kinetic dichotomy between mitochondrial and nuclear gene expression drives OXPHOS biogenesis"

### Sheet: Ribosome association rates_HeLa
	100uM 4sU Rep 1	100uM 4sU Rep 1	100uM 4sU Rep 2	100uM 4sU Rep 2	500uM 4sU	500uM 4sU	Average	Average	100uM 4sU Rep 1	100uM 4sU Rep 1	100uM 4sU Rep 2	100uM 4sU Rep 2	500uM 4sU	500uM 4sU	Average	STDEV	Average	STDEV
Gene	kDeg	kRibo	kDeg	kRibo	kDeg	kRibo	kDeg	kRibo	HL_Deg	HL_Ribo	HL_Deg	HL_Ribo	HL_Deg	HL_Ribo	HL_Deg	HL_Deg	HL_Ribo	HL_Ribo
ATP8-6	0.00856343	0.163514	0.00637084	0.23119	0.00470627	0.0903897	0.00654685	0.161698	80.9427	4.23907	108.8	2.99817	147.282	7.66843	112.341	33.3109	4.96856	2.41908
COX1	0.00661185	0.0522871	0.00767795	0.0990121	0.00452187	0.0365945	0.00627056	0.0626313	104.834	13.2566	90.2776	7.00063	153.288	18.9413	116.133	32.9897	13.0662	5.9726
COX2	0.00954651	0.124825	0.00715433	0.241488	0.00552946	0.096381	0.0074101	0.154232	72.6074	5.55294	96.885	2.87031	125.355	7.19174	98.2826	26.4018	5.205	2.18163
COX3	0.00790588	0.195862	0.00696854	0.325549	0.0046141	0.145691	0.00649617	0.222367	87.6749	3.53895	99.468	2.12917	150.224	4.75766	112.456	33.2354	3.47526	1.3154
CYB	0.0210402	0.118785	0.0162941	0.218791	0.011549	0.102484	0.0162944	0.146686	32.9439	5.83532	42.5398	3.16808	60.0177	6.76349	45.1671	13.7268	5.25563	1.86649
ND1	0.039232	0.0551135	0.0275572	0.136349	0.0195994	0.0702482	0.0287962	0.0872369	17.6679	12.5767	25.153	5.08363	35.3657	9.86711	26.0622	8.88388	9.17582	3.79408
ND2	0.0352982	0.0930644	0.0224948	0.165239	0.0188587	0.0908388	0.0255505	0.116381	19.6369	7.44804	30.8137	4.19482	36.7548	7.63052	29.0685	8.69138	6.42446	1.93308
ND3	0.0344239	0.152541	0.0227926	0.217082	0.0175153	0.0754681	0.0249106	0.148364	20.1357	4.54402	30.4111	3.19302	39.5738	9.18463	30.0402	9.72436	5.64056	3.14271
ND4L-4	0.0100961	0.13566	0.00820994	0.233014	0.00619885	0.0917862	0.00816828	0.153487	68.6553	5.10944	84.4278	2.97471	111.819	7.55176	88.3005	21.8407	5.21197	2.29025
ND5	0.0217198	0.127258	0.0159734	0.261487	0.0125497	0.132259	0.0167476	0.173668	31.9132	5.44678	43.3938	2.65079	55.2323	5.24084	43.5131	11.66	4.44614	1.55822
RNR2	0.0010666	0.0031249	0.000973992	0.0140537	0.000656248	0.00011884	0.000898948	0.00576582	649.864	221.814	711.656	49.3212	1056.23	5832.62	805.916	218.967	2034.58	3290.32

### Sheet: Fraction ribosome-bound_HeLa
	100uM 4sU Rep 1	100uM 4sU Rep 1	100uM 4sU Rep 2	100uM 4sU Rep 2	500uM 4sU	500uM 4sU	Average	Average		From Fig 1	From Fig 1	100uM 4sU Rep 1	100uM 4sU Rep 1	100uM 4sU Rep 2	100uM 4sU Rep 2	500uM 4sU	500uM 4sU	Average	STDEV
	FRACTION mRNA BOUND BY RIBOSOME	FRACTION mRNA UNBOUND BY RIBOSOME	FRACTION mRNA BOUND BY RIBOSOME	FRACTION mRNA UNBOUND BY RIBOSOME	FRACTION mRNA BOUND BY RIBOSOME	FRACTION mRNA UNBOUND BY RIBOSOME	FRACTION mRNA BOUND BY RIBOSOME	FRACTION mRNA UNBOUND BY RIBOSOME		Nanonpore counts (steady state)	COX1-normalized Nanonpore counts (steady state)	Count in ribosome (model)	COX1 normalized abundance in ribosome	Count in ribosome (model)	COX1 normalized abundance in ribosome	Count in ribosome (model)	COX1 normalized abundance in ribosome	COX1 normalized abundance in ribosome	COX1 normalized abundance in ribosome
ATP8-6	0.950235	0.049765	0.973182	0.0268177	0.95051	0.0494897	0.957976	0.0420241		335	0.57265	318.329	0.612961	326.016	0.600508	318.421	0.611568	0.608346	0.00682327
COX1	0.887743	0.112257	0.928035	0.071965	0.890023	0.109977	0.901933	0.0980666		585	1	519.329	1	542.9	1	520.663	1	1	0
COX2	0.928955	0.0710455	0.971226	0.0287735	0.945742	0.054258	0.948641	0.051359		334	0.57094	310.271	0.597445	324.39	0.597512	315.878	0.606683	0.600547	0.00531451
COX3	0.961202	0.0387984	0.979043	0.0209569	0.969302	0.0306983	0.969849	0.0301512		415	0.709402	398.899	0.768103	406.303	0.748393	402.26	0.772592	0.763029	0.0128727
CYB	0.849525	0.150475	0.930688	0.0693116	0.898722	0.101278	0.892978	0.107022		164	0.280342	139.322	0.268273	152.633	0.281143	147.39	0.283082	0.277499	0.00804891
ND1	0.584167	0.415833	0.831872	0.168128	0.78186	0.21814	0.732633	0.267367		135	0.230769	78.8625	0.151854	112.303	0.206857	105.551	0.202724	0.187145	0.0306324
ND2	0.725012	0.274988	0.880177	0.119823	0.828085	0.171915	0.811091	0.188909		97	0.165812	70.3262	0.135417	85.3772	0.157261	80.3242	0.154273	0.148984	0.0118436
ND3	0.81588	0.18412	0.904981	0.0950189	0.81163	0.18837	0.844164	0.155836		106	0.181197	86.4833	0.166529	95.928	0.176695	86.0327	0.165237	0.169487	0.00627598
ND4L-4	0.930733	0.0692668	0.965965	0.0340346	0.936737	0.0632633	0.944478	0.0555215		235	0.401709	218.722	0.421163	227.002	0.418128	220.133	0.422794	0.420695	0.00236778
ND5	0.854208	0.145792	0.94243	0.0575701	0.913336	0.086664	0.903325	0.0966754		160	0.273504	136.673	0.263173	150.789	0.277747	146.134	0.280668	0.273863	0.00937231

### Sheet: Nuclear encoded genes_K562 
		Replicate 1	Replicate 1	Replicate 1	Replicate 1	Replicate 2	Replicate 2	Replicate 2	Replicate 2	Average	Average	Average	Average
Gene	Gene Symbol	Nuclear HL	Polysome entry HL	Whole cell HL	FRACTION mRNA BOUND BY RIBOSOME	Nuclear HL	Polysome entry HL	Whole cell HL	FRACTION mRNA BOUND BY RIBOSOME	Nuclear HL	Polysome entry HL	Whole cell HL	FRACTION mRNA BOUND BY RIBOSOME
ENSG00000004779	NDUFAB1	23	34	69	0.502427	36	12	130	0.716952	29.5	23	99.5	0.60969	52.5
ENSG00000127540	UQCR11	29	11	140	0.768055	35	3.4	120	0.752862	32	7.2	130	0.760459	39.2
ENSG00000154518	ATP5MC3	19	2.1	110	0.836739	11	1.1	83	0.87143	15	1.6	96.5	0.854084	16.6
ENSG00000156467	UQCRB	16	1.5	110	0.861271	23	44	83	0.511737	19.5	22.75	96.5	0.686504	42.25
ENSG00000065518	NDUFB4	19	130	70	0.275281	34	94	70	0.287289	26.5	112	70	0.281285	138.5
ENSG00000164405	UQCRQ	21	50	88	0.514825	18	64	79	0.449932	19.5	57	83.5	0.482378	76.5
ENSG00000213619	NDUFS3	24	86	110	0.460707	25	310	88	0.172188	24.5	198	99	0.316448	222.5
ENSG00000111775	COX6A1	100	11	510	0.818414	160	2.2	230	0.584156	130	6.6	370	0.701285	136.6
ENSG00000127184	COX7C	56	2.8	230	0.794523	76	1.7	150	0.656279	66	2.25	190	0.725401	68.25
ENSG00000160194	NDUFV3	48	2.2	170	0.769854	56	4.8	180	0.742901	52	3.5	175	0.756377	55.5
ENSG00000164919	COX6C	63	2.4	210	0.760539	160	1.1	160	0.496586	111.5	1.75	185	0.628562	113.25
ENSG00000168653	NDUFS5	86	6.6	600	0.865119	160	4.3	180	0.51706	123	5.45	390	0.69109	128.45
ENSG00000169021	UQCRFS1	54	1.7	280	0.833264	70	6.9	290	0.786834	62	4.3	285	0.810049	66.3
ENSG00000179091	CYC1	31	4	120	0.769066	39	2	140	0.771107	35	3	130	0.770087	38
ENSG00000099624	ATP5F1D	26	34	200	0.756372	40	30	180	0.701299	33	32	190	0.728836	65
ENSG00000117118	SDHB	32	3.4	200	0.847659	52	7.8	230	0.788851	42	5.6	215	0.818255	47.6
ENSG00000131143	COX4I1	32	1.7	170	0.833252	49	40	120	0.532544	40.5	20.85	145	0.682898	61.35
ENSG00000135390	ATP5MC2	48	5.8	380	0.874503	61	54	270	0.679758	54.5	29.9	325	0.777131	84.4
ENSG00000140740	UQCRC2	51	5.7	180	0.755303	55	33	130	0.560438	53	19.35	155	0.65787	72.35
ENSG00000143252	SDHC	49	4	270	0.834039	50	23	250	0.763126	49.5	13.5	260	0.798582	63
ENSG00000152234	ATP5F1A	50	2.6	180	0.771465	65	4.5	160	0.691658	57.5	3.55	170	0.731562	61.05
ENSG00000184076	UQCR10	43	15	360	0.857568	93	32	270	0.664988	68	23.5	315	0.761278	91.5
ENSG00000186010	NDUFA13	48	2.4	180	0.779086	81	2.9	210	0.71182	64.5	2.65	195	0.745453	67.15
ENSG00000189043	NDUFA4	44	8.4	160	0.745191	80	150	210	0.422414	62	79.2	185	0.583802	141.2
ENSG00000241837	ATP5PO	28	4.2	220	0.870479	31	8.7	190	0.822086	29.5	6.45	205	0.846282	35.95
ENSG00000023228	NDUFS1	68	3.8	380	0.839816	76	10	300	0.772135	72	6.9	340	0.805975	78.9
ENSG00000115944	COX7A2L	100	6.2	630	0.854603	190	40	380	0.603175	145	23.1	505	0.728889	168.1
ENSG00000123472	ATPAF1	50	7.7	590	0.909999	52	34	470	0.839643	51	20.85	530	0.874821	71.85
ENSG00000128609	NDUFA5	40	2.3	560	0.929516	38	32	450	0.860911	39	17.15	505	0.895213	56.15
ENSG00000131174	COX7B	120	26	560	0.786991	230	23	340	0.558697	175	24.5	450	0.672844	199.5
ENSG00000131495	NDUFA2	60	34	270	0.726675	64	3.5	360	0.840881	62	18.75	315	0.783778	80.75
ENSG00000136521	NDUFB5	88	8.7	630	0.865485	150	14	410	0.707968	119	11.35	520	0.786727	130.35
ENSG00000139180	NDUFA9	100	12	480	0.807401	130	14	420	0.739003	115	13	450	0.773202	128
ENSG00000145494	NDUFS6	91	2.5	380	0.801521	140	9.6	320	0.67539	115.5	6.05	350	0.738456	121.55
ENSG00000151366	NDUFC2	120	8.9	500	0.792348	200	25	310	0.562482	160	16.95	405	0.677415	176.95
ENSG00000165264	NDUFB6	62	19	440	0.840212	110	85	6900	0.97233	86	52	3670	0.906271	138
ENSG00000171953	ATPAF2	68	38	220	0.651378	58	19	190	0.696481	63	28.5	205	0.67393	91.5
ENSG00000178127	NDUFV2	94	4.5	730	0.880495	98	13	700	0.861199	96	8.75	715	0.870847	104.75
ENSG00000267855	NDUFA7	110	4	680	0.855726	98	21	290	0.696954	104	12.5	485	0.77634	116.5
ENSG00000167792	NDUFV1	40	39	91	0.48626	45	4.6	73	0.581972	42.5	21.8	82	0.534116	64.3
ENSG00000130414	NDUFA10	65	9.1	120	0.602927	72	20	110	0.511412	68.5	14.55	115	0.557169	83.05
ENSG00000099795	NDUFB7	190	7.1	630	0.759731	220	6.6	500	0.685397	205	6.85	565	0.722564	211.85
ENSG00000119421	NDUFA8	150	11	580	0.779733	210	19	460	0.659334	180	15	520	0.719533	195
ENSG00000125356	NDUFA1	390	23	500	0.537092	510	4	6900	0.930635	450	13.5	3700	0.733863	463.5
ENSG00000147123	NDUFB11	270	18	770	0.723472	470	25	860	0.628351	370	21.5	815	0.675911	391.5
ENSG00000147684	NDUFB9	210	1.7	460	0.684039	360	1.7	270	0.42589	285	1.7	365	0.554965	286.7
ENSG00000176340	COX8A	220	1.6	520	0.700547	310	5.9	440	0.578904	265	3.75	480	0.639726	268.75
ENSG00000184752	NDUFA12	230	44	380	0.558305	850	11	510	0.367083	540	27.5	445	0.462694	567.5
ENSG00000112695	COX7A2	160	340	390	0.378829	240	69	490	0.588379	200	204.5	440	0.483604	404.5
ENSG00000110955	ATP5F1B	140	0.87	610	0.812175	180	0.6	540	0.749168	160	0.735	575	0.780671	160.735
ENSG00000140990	NDUFB10	85	1	420	0.829708	120	1.2	290	0.704402	102.5	1.1	355	0.767055	103.6
ENSG00000109390	NDUFC1	72	18	300	0.760803	110	20	360	0.725644	91	19	330	0.743224	110
ENSG00000164258	NDUFS4	110	12	270	0.680291	150	7.1	310	0.658824	130	9.55	290	0.669558	139.55
ENSG00000073578	SDHA	170	1.6	310	0.642517	250	3.5	260	0.503032	210	2.55	285	0.572775	212.55
ENSG00000116459	ATP5PB	130	10	590	0.805787	190	8.7	720	0.781762	160	9.35	655	0.793775	169.35
ENSG00000165629	ATP5F1C	250	8.6	1500	0.852257	290	16	1300	0.80767	270	12.3	1400	0.829963	282.3
ENSG00000184983	NDUFA6	160	1.5	360	0.689435	220	4.4	410	0.643884	190	2.95	385	0.666659	192.95
ENSG00000204370	SDHD	140	3.1	680	0.825505	210	23	560	0.698581	175	13.05	620	0.762043	188.05
ENSG00000119013	NDUFB3	320	510	6900	0.889903	320	110	340	0.389226	320	310	3620	0.639564	630
										86	13.05	330	0.728889	113.25

### Sheet: Ribosome association rates_HEK
	MODELING OUTPUT				HALF-LIVES
	HEK293T cells Rep 1		HEK293T cells Rep 2		HEK293T cells Rep 1		HEK293T cells Rep 2
Gene	kDeg	kRibo	kDeg	kRibo	HL_Deg	HL_Ribo	HL_Deg	HL_Ribo
ND3	0.0321815	0.161126	0.0393509	0.978494	21.5387	4.3019	17.6145	0.708382
ND1	0.0310469	0.0173398	0.0400709	0.030983	22.3258	39.9744	17.298	22.3718
CYB	0.0233401	0.0639568	0.0303824	0.0697023	29.6976	10.8377	22.8141	9.9444
COX3	0.00946456	14.9183	0.0139298	9862.32	73.2361	0.0464629	49.7599	7.02823e-05
COX1	0.00499582	0.0431733	0.00825572	0.0552495	138.745	16.055	83.9597	12.5458
ND4L-4	0.0122933	0.107002	0.0189055	0.111309	56.384	6.47787	36.6638	6.22721
RNR2	0.000723988	0.00389275	0.000707233	0.00315779	957.402	178.061	980.083	219.504
ND5	0.0401534	0.129569	0.0434029	0.370512	17.2625	5.34965	15.9701	1.87078
COX2	0.00944224	0.0993305	0.0144006	0.135167	73.4092	6.97819	48.1332	5.12809
ATP8-6	0.00767005	0.105656	0.011972	0.140059	90.3707	6.56038	57.8972	4.94897
ND2	0.0353816	0.0589494	0.0409984	0.147126	19.5906	11.7583	16.9067	4.71125
