## Supplemental Table 2 for "A kinetic dichotomy between mitochondrial and nuclear gene expression drives OXPHOS biogenesis"

### Sheet: RNA abundances
Mito-encoded
Quantification method:	Illumina 300 bp [RPKM]	Illumina 300 bp [RPKM]	Illumina 300 bp [RPKM]	Illumina 300 bp [RPKM]	Illumina 300 bp [RPKM]	Illumina 300 bp [RPKM]	Illumina 300 bp [RPKM]	Illumina 50 bp [RPKM]	Illumina 50 bp [RPKM]	Mitostrings [counts]	qPCR_Total RNA [absolute counts]	Nanopore direct RNA-sequencing [Counts, corrected]	Nanopore direct RNA-sequencing [Counts, corrected]
RNA prepraration:	rRNA depleted	rRNA depleted	rRNA depleted	rRNA depleted	rRNA depleted	rRNA depleted	rRNA depleted	Enriched mitochondrial RNA	cyto-rRNA depleted	Total RNA	Total RNA	poly(A)-tailed RNA and cyto-rRNA depleted RNA
Cell type:	HeLa	HeLa	HeLa	HEK293T wt	HEK293T wt	HEK293T LRPPRC KO	HEK LRPPRC KO	HeLa	HeLa	HeLa	HeLa	HeLa	HeLa
Experiment name:	Rep1, 50 uM	Rep2, 50 uM	500 uM	Rep1, 500 uM	Rep2, 500 uM	Rep1, 500 uM	Rep2 500 uM			Mitostrings	Chujo_et_al	Rep1	Rep2
GeneName
7S	1809.53	3707.52	NA	3827.84	4313.4	2805.08	4481.74	NA	NA	NA	NA	NA	NA
MT-ATP8-6	4525.66	6277.3	5904.49	4908.47	5823.05	517.18	768.42	4873.56	535.15	52565.5	47000	335	46
MT-CO1	4831.16	5471.72	5386.81	3326.46	3254.95	288.99	268.31	15689.5	2122.04	86472	37000	585	104
MT-CO2	2012.72	2500.22	2471.32	2317.32	1352.13	187.26	149.16	5856.6	671.87	52932	51000	334	68
MT-CO3	1557.37	2180.2	2292.12	1796.27	2380.27	120.16	183.71	13521.5	1593.38	52382	34000	415	76
MT-CYB	1005.89	1113.14	993.47	885.25	753.18	136.3	140.94	3667.71	412.08	27276	16000	164	19
MT-ND1	1519.36	1800.33	1894.09	1457.18	1279.41	316.18	297.45	1756.32	197.19	27889	38000	135	13
MT-ND2	2073.03	2422.88	2695.7	1632.49	1633.88	352.85	414.01	2050.64	264.27	21159	26000	97	16
MT-ND3	222.17	410.97	345.86	238.93	157.4	76.69	79.12	1048.31	129.06	6754	15000	106	16
MT-ND4L-4	1910.11	2750.27	2439.5	1606.56	1318.16	183.18	209.23	6823.45	894.86	41633	32000	235	35
MT-ND5	1637.17	2064.11	1836.18	1022.25	1027.99	433.23	497.17	2593.13	394.55	19444	6000	160	31
MT-ND6	1861.67	2114.6	901.89	1667.38	468.36	2574.36	819.99	322.28	62.32	10994	14000	40	10
MT-RNR1	NA	NA	NA	NA	NA	NA	NA	122532	20730.9	1846660		6339	1555
MT-RNR2	81755.4	120555	139878	94968.2	98904.9	120059	123693	488694	63669.7	812900		8976	1617
MT-antiATP8-6-CO3	361.38	426.19	195.77	232.83	234.37	279.54	197.19	71.97	24.25			43
MT-antiCO1	352.72	499.77	310.9	223.92	301.12	198.51	137.03	22.5	11.04			43	5
MT-antiCO2	471	614.69	438.76	466.19	236.77	253.76	105.97	46	13.79			22	3
MT-antiCYB	500.09	668.11	413.34	458.97	300.1	445.31	187.38	179.56	34.59			32	10
MT-antiND1	303.92	340.05	224.62	240.52	185.76	219.77	142.5	71.42	17.31			24
MT-antiND2	465.88	319.2	229.46	252.77	129.06	378.98	142.55	56.33	9.23			17	3
MT-antiND3	1101.81	944.17	480.39	583.69	327.71	752.96	300.7	203.31	35.75			29	3
MT-antiND4L-4	908.92	1139.38	439.5	500.91	348.43	944.18	588.89	56.83	21.26			45	9
MT-antiND5	938.51	1038.62	433.24	578.74	351.55	889.69	552.03	201.03	60.55			64
Nuclear-encoded
GeneName
ATP5F1A	22.51	15.19
ATP5F1B	137.62	116.24
ATP5F1C	27.49	22.36
ATP5F1D	21.18	11.75
ATP5F1E	12.9	10.77
ATP5MC1	7.63	7.44
ATP5MC2	12.91	12.81
ATP5MC3	4.34	3.71
ATP5PB	28.77	27.93
ATP5PO	19.1	16.3
ATPAF1	7.75	6.12
ATPAF2	2.2	1.88
COX4I1	25.6	21.67
COX4I2	0	0
COX5A	24.38	28.54
COX5B	33.93	25.2
COX6A1	6.68	12.29
COX6A2	0	0
COX6B1	28.77	29.09
COX6B2	0.09	0.07
COX6C	31.45	21.95
COX7A1	0	0.09
COX7A2	9.39	7.72
COX7A2L	9.51	9.05
COX7B	13.64	16.21
COX7C	25.85	30.57
COX8A	39.15	30.87
COX8C	0	0
CYC1	23.74	18.92
NDUFA1	43.3	28
NDUFA10	5.07	4.95
NDUFA11	3.27	2.56
NDUFA12	9.4	11.28
NDUFA13	6.92	5.65
NDUFA2	3.12	4.75
NDUFA3	2.02	2.3
NDUFA4	7.01	5.18
NDUFA4L2	0	0.16
NDUFA5	4.02	4.96
NDUFA6	25.72	36.85
NDUFA7	5.56	7.04
NDUFA8	26.09	27.99
NDUFA9	5.23	2.93
NDUFAB1	28.01	18.85
NDUFB1	6.01	5.68
NDUFB10	27.45	40.1
NDUFB11	18.56	16.34
NDUFB2	4.52	3.22
NDUFB3	8.59	10.27
NDUFB4	6.14	6.87
NDUFB5	10.43	8.03
NDUFB6	2.73	2.57
NDUFB7	20.85	27.3
NDUFB8	11.18	8.56
NDUFB9	9.34	8.44
NDUFC1	7.35	5.34
NDUFC2	13.97	10.9
NDUFS1	10.41	7.77
NDUFS2	25.21	16.54
NDUFS3	16.53	15.17
NDUFS4	37.21	38.17
NDUFS5	55.23	66.84
NDUFS6	17.66	23.88
NDUFS7	2.79	2.73
NDUFS8	7.49	5.48
NDUFV1	13.33	10.62
NDUFV2	24.42	21.33
NDUFV3	11.31	8.92
SDHA	26.85	21.41
SDHB	21.09	18.54
SDHC	4.81	3.84
SDHD	6.29	7.1
UQCR10	10.94	11.83
UQCR11	8.61	5.8
UQCRB	10.89	10.32
UQCRC1	18.79	16.91
UQCRC2	20.16	13.76
UQCRFS1	14.71	10.7
UQCRH	18.08	20.34
UQCRQ	41.25	21.44
VPS9D1	3.96	2.04

### Sheet: Abundances for model
Mito-encoded
Data type:	RNA-seq: ONT Nanopore direct sequencing [counts, corrected]	Mitoribosome profiling [TPM]	Mitoribosome profiling [TPM]	Mitoribosome profiling [TPM]	Mitoribosome profiling [TPM]	Mitoribosome profiling [TPM]	Mitoribosome profiling [TPM]
Cell type:	HeLa	HeLa	HeLa	HEK293T wt	HEK293T wt	K562	K562
Experiment name:	Sum of Rep 1 and Rep 2	Rep1	Rep2	Rep1	Rep2	Rep1	Rep2
MT-ATP8-6	381	157929	161216	170226	170234	146809	176930
MT-CO1	689	157327	176944	104215	105173	122621	100960
MT-CO2	402	152265	121122	183091	184168	107423	133110
MT-CO3	491	128731	140278	110302	110432	110129	121093
MT-CYB	183	110183	111571	64683.1	65665.9	60820.8	60900.7
MT-ND1	148	18399.9	22697.9	14837.3	14926.1	29152.1	24963.4
MT-ND2	113	35544.4	33410.1	23319.2	23561.9	34950.1	30365.2
MT-ND3	122	76925.6	87362.3	85802.9	83276.4	105007	128111
MT-ND4L-4	270	30980.5	26832.4	24291.8	24573.5	45034.8	44372
MT-ND5	191	67913.7	68229.1	43126.3	43587.2	62039	67598.3
Nuclear-encoded
Data type:	RNA-seq: Illumina 50 bp [TPM]	RNA-seq: Illumina 50 bp [TPM]	Cytoribosome profilin [TPM]	Cytoribosome profilin [TPM]	Cytoribosome profilin [TPM]	Cytoribosome profilin [TPM]	Cytoribosome profilin [TPM]	Cytoribosome profilin [TPM]
Cell type:	HeLa	HeLa	HeLa	HeLa	HEK293T wt	HEK293T wt	K562	K562
Experiment name:	Rep1	Rep2	HelaGreen1	HelaGreen2	WT1_2	WT2_2	WT_1	WT_2
NDUFAB1	220.82	187.12	335.56	284.43	376.35	360.78	3.75	4.72
UQCRC1	209.19	217.52	205.67	208.76	229.82	233.63	1.25	1.81
NDUFS1	121.14	126.31	141.25	141.94	80.76	82.64	0.63	0.84
NDUFB4	221.88	215.85	409.32	396.22	377.01	349.1	2.86	3.7
SDHA	176.94	179.85	223.91	194.08	125.98	126.57	1.17	1.21
VPS9D1	4.71	6.91	0.74	0.22	0.61	0.7	0	0.02
NDUFB2	144.36	127.62	122.9	126.49	166.19	168.09	2.42	1.7
ATP5F1D	24.82	40.18	622.4	527.39	473.56	507.14	4.71	3.53
NDUFB7	197.84	130.42	339	239.82	305.54	290.19	3.97	3.01
NDUFC1	137.17	130.61	148.38	182.92	366.87	327.98	3.2	2.63
NDUFS8	123.25	111.9	181.38	159.02	203.75	204.86	1.71	2.01
ATP5F1B	940.83	928.47	1096.66	998.62	1076.81	1071.7	11.1	16.25
COX6A1	396.22	477.19	886.44	648.33	1042.49	1019.08	10.75	9.28
COX7A2	379.26	327.62	382.35	377.4	208.77	198.85	3.76	3.86
NDUFS7	15.26	13.98	142.71	123.59	136.57	136.5	1.34	1.73
COX7A2L	123.67	99.84	59.31	60.43	107.33	105.84	1.09	1.26
ATP5PB	672.47	569.21	389.94	374.7	474.29	459.25	5.01	7.62
SDHB	225.95	217.7	160.84	148.45	122.74	122.35	1.89	2.65
NDUFB3	264.41	218.78	555.61	557.02	217.14	212.48	2.48	2.67
NDUFA8	190.48	177.75	216.86	199.37	209.62	215.21	2	2.49
ATPAF1	29.58	39.43	21.27	28.09	71.47	71.19	0.13	0.07
ATP5F1E	1997.31	2000.86	1966.51	2038.03	434.8	415.31	12.01	5.29
NDUFA1	697.8	799.79	862.69	625.58	813.9	805.1	4.98	3.91
COX6B1	845.05	738.72	738.66	697.79	714.21	677.49	12.45	10.21
COX7C	1763.8	1402.1	2112.35	2115.69	1496.26	1460.01	17.17	13.58
UQCR11	186.15	148.9	694.68	582.55	513	437.82	8.04	3.69
NDUFA5	93.96	71.95	203.32	197.8	78.06	75.88	2.94	3.22
NDUFA10	43.65	47.73	42.63	37.69	60.8	63.47	0.52	0.58
COX4I2	0	0	0.78	1.36	6.51	5.58	0.02	0
COX4I1	405.49	511.61	652.79	565.76	671.96	671.4	7.22	8.87
COX7B	1937.74	1789.09	1365.17	1226.63	824.18	792.83	5.15	7.5
NDUFA2	180.4	187.88	295.54	252.6	308.72	303.74	5.87	4.67
ATP5MC2	1005.47	981.26	812.63	735.53	771.36	748.73	7.39	6.73
COX5B	251.66	292.41	488.3	473.45	663.41	649.51	10.12	8.14
NDUFB5	156.78	139.34	116.23	120.57	110.42	102.6	1.84	1.54
NDUFA9	152.38	133.47	111.45	100.52	100.61	100.79	0.45	0.7
UQCRC2	208.49	203.39	167.64	169.56	201.15	203.07	1.92	3.89
NDUFB10	133.08	124.78	152.35	173.6	358.69	387.9	1.59	2.58
SDHC	99.58	123.89	144.86	153.89	280.16	282.87	1.5	2.39
NDUFS6	78.7	131.67	342.63	359.19	270.14	265.72	4.03	3.08
NDUFB11	447.68	384.88	402.82	343.99	318.96	326.74	4.98	3.95
NDUFB9	191.48	237.2	220.76	142.18	247.94	229.8	3.42	4.24
NDUFC2	419.05	437.46	453.52	470.52	484.06	474.16	3.98	6
ATP5F1A	605.15	565.17	295.93	299	450.69	458.8	2.87	3.74
ATP5MC3	549.54	427.81	532.88	472.21	1143.53	1175.06	23.41	20.35
UQCRB	401.63	336.6	633.96	436.8	332.03	301.09	3.08	3.72
COX6A2	0	0	0	0	0	0	0	0
NDUFS2	129.01	149.96	110.2	101.84	162.43	161.7	1.12	1.44
ATP5MC1	406.35	477.64	445.4	307.95	501.61	502.17	4.52	2.98
NDUFV3	54.16	44.49	22.85	22.92	55.98	56.69	0.83	0.95
COX6B2	0	0	0	0.53	0	0.58	0	0
COX7A1	0	0	0	0	0	0	0	0
NDUFS4	85.04	103.79	108.68	85.54	44.73	41.42	0.41	0.65
UQCRQ	1071.52	934.53	891.87	892.88	742.27	722.79	9.3	7.15
COX6C	643.34	640.59	863.01	627.75	575.85	542.8	14.27	10.2
NDUFB6	172.19	173.71	325.3	359.13	325.89	328.69	2.19	1.96
ATP5F1C	259.57	236.9	361.9	334.11	351.46	353.1	3.38	4.28
NDUFB8	213.45	208.01	281.31	266.36	315.64	311.94	1.76	2.1
NDUFV1	135.1	128.53	99.61	84.65	135.62	132.91	1.77	1.66
NDUFS5	924.44	876.52	1259.64	1104.72	629.64	585.48	6.89	7.85
UQCRFS1	190.23	207.23	292	305.94	281.62	278.08	1.55	2.98
NDUFA3	35.23	34.15	119.11	111.61	133.78	130.63	1.16	0.69
ATPAF2	10.3	20.61	13.62	12.83	10.38	12.73	0.1	0.08
UQCRH	680.88	613.3	636.28	522.67	383.65	381.98	9.88	3.67
NDUFA11	50.99	46.74	110.68	109.6	234.37	232.26	1.53	1.63
COX8A	500.73	460.35	1141.14	1027.53	737.37	762.24	22.74	9.6
NDUFV2	223.89	221.49	135.5	158.88	110.13	108.24	2.21	3.97
COX5A	221.03	267.49	361.38	323.64	373.93	362.12	5.42	5.75
CYC1	168.63	195.47	378.81	296.29	354.4	351.63	2.25	2.41
NDUFB1	323.37	211.77	341.26	339.38	197.6	197.67	0.97	0.84
UQCR10	246.22	195.88	506.24	418.29	863.78	847.46	3.51	3.83
NDUFA12	165.71	147.28	193.63	192.35	148.79	134.01	1.92	1.89
NDUFA6	203.07	154.7	273.41	226.28	240.09	222.45	1.79	2.61
NDUFA4L2	0	0	0.6	0.84	0	0.15	0	0.01
NDUFA13	128.81	126.85	420.38	357.66	273.04	269.13	4.44	3.22
COX8C	0	0	0	0	0	0.24	0	0
NDUFA4	922.95	916.67	963.84	903.33	520.06	502.59	7.06	5.66
SDHD	157.52	135.77	108.61	108.38	176.84	171.09	2.74	3.57
NDUFS3	180.48	156.82	111.01	98.28	148.89	147.53	1.14	1.78
ATP5PO	409.94	387.79	172.96	168.62	427.8	414.39	5.95	9.29
NDUFA7	127.95	134.79	153.49	131.63	219.98	219.89	2.02	1.46
