## Supplemental Table 3 for "A kinetic dichotomy between mitochondrial and nuclear gene expression drives OXPHOS biogenesis"

### Sheet: Processing_HeLa S3
5' processing by direct RNA sequencing
Total HeLa S3 RNA	# Reads processed at 5 prime	# Reads unprocessed at 5 prime	Fraction unprocessed	Average_K_deg	kProc_5'	Half-life unprocessed 5' [min]
MT-ATP8-6	256	5	0.0191571	0.00639674	0.327513	2.1164
MT-CO1	311	36	0.103746	0.00487858	0.0421455	16.4465
MT-CO2	381	6	0.0155039	0.00665378	0.422515	1.64053
MT-CO3	377	62	0.14123	0.00708892	0.0431052	16.0804
MT-CYB	121	5	0.0396825	0.0142884	0.345779	2.0046
MT-ND1	95	39	0.291045	0.0306393	0.0746343	9.28725
MT-ND2	95	3	0.0306122	0.0260508	0.824943	0.840236
MT-ND3	147	0	0	0.0213365	#DIV/0!	0
MT-ND4L-4	108	1	0.00917431	0.00763805	0.82491	0.84027
MT-ND5	54	0	0	0.0129029	#DIV/0!	0
Mito-enriched HeLa S3 RNA	# Reads processed at 5 prime	# Reads unprocessed at 5 prime	Fraction unprocessed	Average_K_deg	kProc_5'	Half-life unprocessed 5' [min]
MT-ATP8-6	213	5	0.0229358	0.00639674	0.272501	2.54365
MT-CO1	260	70	0.212121	0.00487858	0.0181204	38.2522
MT-CO2	293	1	0.00340136	0.00665378	1.94956	0.355541
MT-CO3	342	54	0.136364	0.00708892	0.0448965	15.4388
MT-CYB	121	6	0.0472441	0.0142884	0.288149	2.40552
MT-ND1	92	35	0.275591	0.0306393	0.0805377	8.60649
MT-ND2	92	5	0.0515464	0.0260508	0.479336	1.44606
MT-ND3	254	0	0	0.0213365	#DIV/0!	0
MT-ND4L-4	91	1	0.0108696	0.00763805	0.695063	0.997244
MT-ND5	54	2	0.0357143	0.0129029	0.348379	0
3' processing by direct RNA sequencing
Total HeLa S3 RNA	# Reads processed at 3 prime	# Reads unprocessed at 3 prime	Fraction unprocessed	Average_K_deg	kProc_3'	Half-life unprocessed 3' [min]
MT-ATP8-6	306	61	0.166213	0.00639674	0.0320886	21.6011
MT-CO1	643	6	0.00924499	0.00487858	0.522821	1.32578
MT-CO2	414	5	0.0119332	0.00665378	0.550933	1.25813
MT-CO3	501	0	0	0.00708892	#DIV/0!	0
MT-CYB	177	3	0.0166667	0.0142884	0.843014	0.822225
MT-ND1	139	11	0.0733333	0.0306393	0.38717	1.79029
MT-ND2	99	3	0.0294118	0.0260508	0.859678	0.806287
MT-ND3	138	1	0.00719424	0.0213365	2.94444	0
MT-ND4L-4	133	0	0	0.00763805	#DIV/0!	0
MT-ND5	108	5	0.0442478	0.0129029	0.278703	0
Mito-enriched HeLa S3 RNA	# Reads processed at 3 prime	# Reads unprocessed at 3 prime	Fraction unprocessed	Average_K_deg	kProc_3'	Half-life unprocessed 3' [min]
MT-ATP8-6	308	56	0.153846	0.00639674	0.0351821	19.7017
MT-CO1	905	2	0.00220507	0.00487858	2.20756	0.313988
MT-CO2	457	5	0.0108225	0.00665378	0.608155	1.13975
MT-CO3	594	1	0.00168067	0.00708892	4.21082	0
MT-CYB	320	8	0.0243902	0.0142884	0.571535	1.21278
MT-ND1	166	8	0.045977	0.0306393	0.635766	1.09025
MT-ND2	127	2	0.0155039	0.0260508	1.65423	0.419015
MT-ND3	260	1	0.00383142	0.0213365	5.54749	0
MT-ND4L-4	128	1	0.00775194	0.00763805	0.977671	0
MT-ND5	101	6	0.0560748	0.0129029	0.217199	0

### Sheet: FASTKD5_KD_vs_WT_5prime_process
5' processing by direct RNA sequencing
Condition	Replicate	Sample type	Gene	Fraction unprocessed	Fraction unprocessed_with_tRNA_5prime
FASTKD5_KO	rep1	IP	MT-ATP8-6	0.00290135	0
FASTKD5_KO	rep1	IP	MT-CO1	0.0070132	0
FASTKD5_KO	rep1	IP	MT-CO2	0.000158003	0
FASTKD5_KO	rep1	IP	MT-CO3	0.279331	0
FASTKD5_KO	rep1	IP	MT-CYB	0.0940012	0
FASTKD5_KO	rep1	IP	MT-ND1	0.214674	0.00815217
FASTKD5_KO	rep1	IP	MT-ND2	0.0483871	0.00537634
FASTKD5_KO	rep1	IP	MT-ND3	0	0
FASTKD5_KO	rep1	IP	MT-ND4L-4	0	0
FASTKD5_KO	rep1	IP	MT-ND5	0	0
FASTKD5_KO	rep1	total	MT-ATP8-6	0.00289855	0.00289855
FASTKD5_KO	rep1	total	MT-CO1	0.781207	0
FASTKD5_KO	rep1	total	MT-CO2	0.000918836	0.000918836
FASTKD5_KO	rep1	total	MT-CO3	0.515326	0
FASTKD5_KO	rep1	total	MT-CYB	0.190821	0
FASTKD5_KO	rep1	total	MT-ND1	0.271795	0.0905983
FASTKD5_KO	rep1	total	MT-ND2	0.0624	0.0464
FASTKD5_KO	rep1	total	MT-ND3	0	0
FASTKD5_KO	rep1	total	MT-ND4L-4	0.0103806	0.00951557
FASTKD5_KO	rep1	total	MT-ND5	0.00518135	0
FASTKD5_KO	rep2	IP	MT-ATP8-6	0.00399085	0.000576456
FASTKD5_KO	rep2	IP	MT-CO1	0.00282473	0
FASTKD5_KO	rep2	IP	MT-CO2	0.00225411	1.8629e-05
FASTKD5_KO	rep2	IP	MT-CO3	0.168291	0
FASTKD5_KO	rep2	IP	MT-CYB	0.00775738	0
FASTKD5_KO	rep2	IP	MT-ND1	0.202243	0.0208575
FASTKD5_KO	rep2	IP	MT-ND2	0.0869565	0.00785414
FASTKD5_KO	rep2	IP	MT-ND3	0.00501029	4.31921e-05
FASTKD5_KO	rep2	IP	MT-ND4L-4	0.00566696	0.00141674
FASTKD5_KO	rep2	IP	MT-ND5	0.000982318	0
FASTKD5_KO	rep2	total	MT-ATP8-6	0.00502513	0.00502513
FASTKD5_KO	rep2	total	MT-CO1	0.806678	0
FASTKD5_KO	rep2	total	MT-CO2	0.00564972	0.00451977
FASTKD5_KO	rep2	total	MT-CO3	0.5	0
FASTKD5_KO	rep2	total	MT-CYB	0.341463	0
FASTKD5_KO	rep2	total	MT-ND1	0.361111	0.106481
FASTKD5_KO	rep2	total	MT-ND2	0.115385	0.0769231
FASTKD5_KO	rep2	total	MT-ND3	0.00196078	0.00196078
FASTKD5_KO	rep2	total	MT-ND4L-4	0.0228833	0.0183066
FASTKD5_KO	rep2	total	MT-ND5	0	0
Control	rep1	IP	MT-ATP8-6	0.00172013	0.00023245
Control	rep1	IP	MT-CO1	0.00163743	0
Control	rep1	IP	MT-CO2	0.00091374	1.60305e-05
Control	rep1	IP	MT-CO3	0.0877097	0
Control	rep1	IP	MT-CYB	0.00225009	0
Control	rep1	IP	MT-ND1	0.119189	0.0209104
Control	rep1	IP	MT-ND2	0.0575816	0.00639795
Control	rep1	IP	MT-ND3	0.00254248	4.03568e-05
Control	rep1	IP	MT-ND4L-4	0.00207469	0.000518672
Control	rep1	IP	MT-ND5	0	0
Control	rep1	total	MT-ATP8-6	0.00273598	0.00273598
Control	rep1	total	MT-CO1	0.191765	0
Control	rep1	total	MT-CO2	0.00280899	0.00093633
Control	rep1	total	MT-CO3	0.0977011	0
Control	rep1	total	MT-CYB	0.00172712	0
Control	rep1	total	MT-ND1	0.19171	0.0466321
Control	rep1	total	MT-ND2	0.023166	0.015444
Control	rep1	total	MT-ND3	0.00141443	0
Control	rep1	total	MT-ND4L-4	0.00625	0.00625
Control	rep1	total	MT-ND5	0	0
Control	rep2	total	MT-ATP8-6	0.00142653	0.00142653
Control	rep2	total	MT-CO1	0.215947	0
Control	rep2	total	MT-CO2	0.00441989	0.00331492
Control	rep2	total	MT-CO3	0.116057	0
Control	rep2	total	MT-CYB	0.00196464	0
Control	rep2	total	MT-ND1	0.183616	0.0706215
Control	rep2	total	MT-ND2	0.05	0.0318182
Control	rep2	total	MT-ND3	0	0
Control	rep2	total	MT-ND4L-4	0.00623053	0.00311526
Control	rep2	total	MT-ND5	0	0

### Sheet: Processing_polyA-enriched
5' processing by direct RNA sequencing
K562_polyA_enriched_Rep1	# Reads processed at 5 prime	# Reads unprocessed at 5 prime	Fraction unprocessed
MT-ATP8-6	8867	44	0.00493772
MT-CO1	7241	1054	0.127064
MT-CO2	11644	71	0.00606061
MT-CO3	14636	2957	0.168078
MT-CYB	3303	54	0.0160858
MT-ND1	2570	853	0.249197
MT-ND2	3862	71	0.0180524
MT-ND3	4226	7	0.00165367
MT-ND4L-4	3512	11	0.00312234
MT-ND5	371	1	0.00268817
K562_polyA_enriched_Rep2	# Reads processed at 5 prime	# Reads unprocessed at 5 prime	Fraction unprocessed
MT-ATP8-6	13122	34	0.00258437
MT-CO1	10507	1436	0.120238
MT-CO2	17201	59	0.00341831
MT-CO3	21342	3773	0.150229
MT-CYB	4663	46	0.00976853
MT-ND1	3538	1011	0.222247
MT-ND2	5307	72	0.0133854
MT-ND3	6948	4	0.000575374
MT-ND4L-4	5473	6	0.00109509
MT-ND5	433	0	0
Myoblast_D0	# Reads processed at 5 prime	# Reads unprocessed at 5 prime	Fraction unprocessed
MT-ATP8-6	4281	14	0.0032596
MT-CO1	7585	1118	0.128461
MT-CO2	7919	26	0.0032725
MT-CO3	4802	1593	0.249101
MT-CYB	3592	39	0.0107408
MT-ND1	2615	428	0.140651
MT-ND2	1688	12	0.00705882
MT-ND3	1914	4	0.00208551
MT-ND4L-4	2356	5	0.00211775
MT-ND5	712	1	0.00140252
Myoblast_D7	# Reads processed at 5 prime	# Reads unprocessed at 5 prime	Fraction unprocessed
MT-ATP8-6	10154	49	0.00480251
MT-CO1	12772	1189	0.0851658
MT-CO2	12641	66	0.00519399
MT-CO3	15610	1722	0.0993538
MT-CYB	6056	138	0.0222796
MT-ND1	5876	1090	0.156474
MT-ND2	3612	53	0.0144611
MT-ND3	5775	10	0.00172861
MT-ND4L-4	4711	42	0.00883652
MT-ND5	1544	5	0.00322789
3' processing by direct RNA sequencing
K562_polyA_enriched_Rep1	# Reads processed at 3 prime	# Reads unprocessed at 3 prime	Fraction unprocessed
MT-ATP8-6	7785	2942	0.274261
MT-CO1	12630	92	0.00723157
MT-CO2	11954	42	0.00350117
MT-CO3	18917	12	0.000633948
MT-CYB	4248	38	0.00886608
MT-ND1	3440	163	0.0452401
MT-ND2	4374	8	0.00182565
MT-ND3	3838	2	0.000520833
MT-ND4L-4	3831	14	0.00364109
MT-ND5	405	52	0.113786
K562_polyA_enriched_Rep2	# Reads processed at 3 prime	# Reads unprocessed at 3 prime	Fraction unprocessed
MT-ATP8-6	11341	3702	0.246095
MT-CO1	15778	87	0.00548377
MT-CO2	16772	62	0.00368302
MT-CO3	25898	8	0.000308809
MT-CYB	5552	44	0.00786276
MT-ND1	4372	167	0.0367922
MT-ND2	5482	18	0.00327273
MT-ND3	6356	7	0.00110011
MT-ND4L-4	5522	13	0.00234869
MT-ND5	406	45	0.0997783
Myoblast_D0	# Reads processed at 3 prime	# Reads unprocessed at 3 prime	Fraction unprocessed
MT-ATP8-6	2943	1574	0.348461
MT-CO1	10061	30	0.00297295
MT-CO2	7295	15	0.00205198
MT-CO3	6260	1	0.000159719
MT-CYB	3818	172	0.0431078
MT-ND1	3005	24	0.00792341
MT-ND2	1680	9	0.0053286
MT-ND3	1872	3	0.0016
MT-ND4L-4	1866	3	0.00160514
MT-ND5	1068	39	0.0352304
Myoblast_D7	# Reads processed at 3 prime	# Reads unprocessed at 3 prime	Fraction unprocessed
MT-ATP8-6	8481	1618	0.160214
MT-CO1	16095	56	0.00346728
MT-CO2	11543	36	0.00310908
MT-CO3	16959	4	0.000235807
MT-CYB	6387	344	0.0511068
MT-ND1	6952	50	0.00714082
MT-ND2	3625	10	0.00275103
MT-ND3	5585	4	0.000715692
MT-ND4L-4	3934	10	0.0025355
MT-ND5	2515	135	0.0509434

### Sheet: Processing_mitoStrings
Fraction unprocessed 5'-ends by mitoStrings
HeLa S3_Rep1	Time point [min]
Gene	3	7	15	30	60	120	240
MT-COX2	0.554749	0.400071	0.122342	0.0582322	0.0267989	0.0166178	0.016612
ATP8/6	1.07445	0.441947	0.143748	0.0586091	0.0291768	0.0210722	0.0157604
MT-COX3 (5')	1.3965	1.73441	1.28127	1.03879	0.676786	0.454496	0.34134
HeLa S3_Rep2	Time point [min]
Gene	3	7	15	30	60	120	240
COX2	0.535891	0.279138	0.104374	0.0521414	0.0333049	0.0199178	0.0148936
ATP8/6	0.453442	0.208259	0.102078	0.0507092	0.0339097	0.0392744	0.0156643
COX3	1.58993	1.47375	1.18915	0.978153	0.639979	0.427848	0.2675

### Sheet: Processing_RPF
Gene	Hela_RPF_Spans_5prime_Rep1	Hela_RPF_Processed_5prime_Rep1	Hela_RPF_Spans_5prime_Rep2	Hela_RPF_Processed_5prime_Rep2	Hela_RPF_Spans_3prime_Rep1	Hela_RPF_Processed_3prime_Rep1	Hela_RPF_Spans_3prime_Rep2	Hela_RPF_Processed_3prime_Rep2	Hela_IP_Spans_5prime_Rep1	Hela_IP_Processed_5prime_Rep1	Hela_IP_Spans_5prime_Rep2	Hela_IP_Processed_5prime_Rep2	Hela_IP_Spans_3prime_Rep1	Hela_IP_Processed_3prime_Rep1	Hela_IP_Spans_3prime_Rep2	Hela_IP_Processed_3prime_Rep2
ND1	4	3541	4	3380	125	591	85	277	0	639	0	895	35	194	45	157
ND2	7	1921	14	5124	2	129	3	98	0	308	1	595	6	41	10	52
CO1	14	21334	13	33371	1	69	2	135	0	2242	0	3975	0	19	1	29
CO2	0	3683	12	10476	6	311	6	349	1	626	2	990	0	300	2	315
ATP8/6	0	9599	1	15617	11081	1929	11934	1331	0	1168	1	1612	2547	373	2742	337
CO3	11296	8339	12573	15246	3	1406	2	2013	2633	1963	2838	2743	0	1155	1	1620
ND3	0	2104	4	3890	3	703	1	563	0	338	0	742	0	340	4	426
ND4L/4	5	1739	7	2875	1	379	0	304	3	139	0	156	2	113	3	81
ND5	0	20090	0	18184	1	7	1	24	1	2265	0	2734	0	6	0	7
CYB	7	11834	0	9480	126	213	201	205	1	1955	3	2039	38	130	80	129
